# Extracellular Lactate Inhibits HIV Infection in Dendritic Cells by Downregulating CD4 Expression

**DOI:** 10.64898/2026.11.13.766458

**Authors:** Mayra Marquez, Qian Chen, Whitney Bruchey, Jun Yang, Udeshika Kariyawasam, Jordan Metz, Bharatwaj Sowrirajan, Adam Rupert, Sylvain Laverdure, Tomozumi Imamichi

## Abstract

Cellular metabolism and cellular microenvironments influences immune-cell function. We previously demonstrated that interleukin-27 (IL-27)-induced monocyte-derived dendritic cells (27DCs) exhibit resistance to HIV-1. A mechanistic study for this antiviral effect suggested that in addition to inducing antiviral genes, IL-27 may influence cellular metabolism that contributes to the anti-HIV effect. During course of study, we observed that 27DCs accumulated lactate in culture supernatants by 5.7-fold increase compared with cultures of untreated DCs (iDCs) (12.1±1.3 versus 2.1±0.2 mM). Here, we assesses extracellular role of lactate on HIV infection. Healthy donors’ CD14+ monocytes were differentiated to DCs using GM-CSF and IL-4 in the absence of presence of lactate (Lac). DCs were infected with HIVAD8. Lactate-induced DC (LacDC) reduced R5-tropic HIV-1 AD8 replication by 71.1±8.3% without detectable cytotoxicity compared to that in untreated cells (iDCs). LacDCs exhibited reductions in viral particles binding, membrane fusion of viral particles, and HIV reverse-transcription by 78.5±2.8% (n=3, p<0.05), 78.7±3.3% (n=3, p<0.01), 86.2±5.7% (n=3. p<0.01), respectively. FACS analyses demonstrated that surface CD4 expression on LacDC decreased by 56.6±5.1% (n=5, p<0.05) compared to iDC, whereas total cellular CD4 protein amount and surface CCR5 expression were not significantly altered. Neither the lactate transporter inhibitor nor the lactate receptor restored HIV-1 susceptibility. These findings demonstrate that lactate exposure during dendritic-cell differentiation induces an HIV-1-resistant phenotype associated with reduced surface CD4 availability and impaired viral attachment. This study identifies extracellular lactate as a modulator of dendritic-cell susceptibility to HIV-1 and suggests a potential link between IL-27-associated metabolic changes and antiviral immunity.
