## supplemental table1 for "Extracellular Lactate Inhibits HIV Infection in Dendritic Cells by Downregulating CD4 Expression"

### Sheet: Sheet1
Supplementary Table 1. Antibody list
Antibody	Company	Location	Cat #
For WB
anti-MCT1	Santa Cruz Biotechnology	Dallas, TX,USA	sc-365501
anti-MCT4	Santa Cruz Biotechnology	Dallas, TX,USA	sc-376101
anti-CD4	abcam	Cambridge, MA.	ab133616
anti-GRP81/HCAR1	Novus Biologicals,	Centennial, CO	NLS2095
anti-GPR132/G2A	Novus Biologicals	Centennial, CO	NBP269090
anti-β-actin	Sigma Aldrich	St. Louis, Missouri)	a5316
For FACS
BV421-conjugated anti-CD4	BioLegend	San Diego, CA,	317434
BV421-conjugated isotype control	BioLegend	San Diego, CA,	400158
APC-Cy7-conjugated isotype control	BioLegend	San Diego, CA,	400128
APC-Cy7-conjugated anti-CCR5	BD Biosciences	Franklin Lakes, NJ,	557755
