## supplemental table2 for "Extracellular Lactate Inhibits HIV Infection in Dendritic Cells by Downregulating CD4 Expression"

### Sheet: D1
Supplemental Table 1 *
Category	Term	Count	List Total	Pop Hits	Pop Total	P-Value	Benjamini
KEGG_PATHWAY	Staphylococcus aureus infection	9	117	99	9422	2.79e-05	0.00595
KEGG_PATHWAY	Cell adhesion molecule (CAM) interaction	10	117	160	9422	0.000152	0.0158
KEGG_PATHWAY	Hematopoietic cell lineage	8	117	100	9422	0.000223	0.0158
KEGG_PATHWAY	Arrhythmogenic right ventricular cardiomyopathy	7	117	86	9422	0.000646	0.0344
KEGG_PATHWAY	Cornified envelope formation	10	117	217	9422	0.0014	0.0595
KEGG_PATHWAY	Integrin signaling	8	117	154	9422	0.00287	0.102
KEGG_PATHWAY	Complement and coagulation cascades	6	117	89	9422	0.00473	0.144
KEGG_PATHWAY	Asthma	4	117	32	9422	0.00695	0.175
KEGG_PATHWAY	Hypertrophic cardiomyopathy	6	117	99	9422	0.00741	0.175
KEGG_PATHWAY	Systemic lupus erythematosus	7	117	143	9422	0.00834	0.178
KEGG_PATHWAY	Allograft rejection	4	117	39	9422	0.012	0.21
KEGG_PATHWAY	Toxoplasmosis	6	117	112	9422	0.0123	0.21
KEGG_PATHWAY	Efferocytosis	7	117	157	9422	0.0128	0.21
KEGG_PATHWAY	Type I diabetes mellitus	4	117	44	9422	0.0167	0.252
KEGG_PATHWAY	Graft-versus-host disease	4	117	45	9422	0.0177	0.252
KEGG_PATHWAY	Valine, leucine and isoleucine degradation	4	117	48	9422	0.021	0.28
KEGG_PATHWAY	Intestinal immune network for IgA production	4	117	50	9422	0.0234	0.294
KEGG_PATHWAY	Autoimmune thyroid disease	4	117	54	9422	0.0286	0.339
KEGG_PATHWAY	Chagas disease	5	117	103	9422	0.0381	0.368
KEGG_PATHWAY	Amoebiasis	5	117	103	9422	0.0381	0.368
KEGG_PATHWAY	Focal adhesion	7	117	203	9422	0.0391	0.368
KEGG_PATHWAY	Dilated cardiomyopathy	5	117	105	9422	0.0404	0.368
KEGG_PATHWAY	Adrenergic signaling in cardiomyocytes	6	117	154	9422	0.0413	0.368
KEGG_PATHWAY	Prostate cancer	5	117	106	9422	0.0416	0.368
KEGG_PATHWAY	Butanoate metabolism	3	117	27	9422	0.0432	0.368
KEGG_PATHWAY	Inflammatory bowel disease	4	117	66	9422	0.0476	0.39
KEGG_PATHWAY	Viral myocarditis	4	117	70	9422	0.0549	0.422
KEGG_PATHWAY	beta-Alanine metabolism	3	117	31	9422	0.0554	0.422
KEGG_PATHWAY	Propanoate metabolism	3	117	32	9422	0.0587	0.431
KEGG_PATHWAY	Cadherin signaling	10	117	404	9422	0.061	0.433
KEGG_PATHWAY	Regulation of actin cytoskeleton	7	117	232	9422	0.0665	0.457
KEGG_PATHWAY	Leishmaniasis	4	117	78	9422	0.0712	0.46
KEGG_PATHWAY	Pertussis	4	117	78	9422	0.0712	0.46
KEGG_PATHWAY	Alanine, aspartate and glutamate metabolism	3	117	37	9422	0.0757	0.465
KEGG_PATHWAY	PI3K-Akt signaling pathway	9	117	362	9422	0.0778	0.465
KEGG_PATHWAY	Antigen processing and presentation	4	117	82	9422	0.0801	0.465
KEGG_PATHWAY	NOD-like receptor signaling pathway	6	117	187	9422	0.0808	0.465
KEGG_PATHWAY	Cardiac muscle contraction	4	117	87	9422	0.0918	0.515
* KEGG pathway Analysis for DEG between lactate-treated vs untreated DC for 1 day
