## supplemental table3 for "Extracellular Lactate Inhibits HIV Infection in Dendritic Cells by Downregulating CD4 Expression"

### Sheet: D4
Supplemental Table 3 *
Category	Term	Count	List Total	Pop Hits	Pop Total	P-Value	Benjamini
KEGG_PATHWAY	Cell adhesion molecule (CAM) interaction	11	140	160	9422	0.000122	0.0277
KEGG_PATHWAY	Th1 and Th2 cell differentiation	8	140	93	9422	0.000431	0.0384
KEGG_PATHWAY	Efferocytosis	10	140	157	9422	0.00051	0.0384
KEGG_PATHWAY	Th17 cell differentiation	8	140	109	9422	0.00111	0.063
KEGG_PATHWAY	Staphylococcus aureus infection	7	140	99	9422	0.00337	0.152
KEGG_PATHWAY	Leishmaniasis	6	140	78	9422	0.0058	0.218
KEGG_PATHWAY	Arrhythmogenic right ventricular cardiomyopathy	6	140	86	9422	0.00871	0.281
KEGG_PATHWAY	Complement and coagulation cascades	6	140	89	9422	0.01	0.283
KEGG_PATHWAY	Cytokine-cytokine receptor interaction	11	140	298	9422	0.0127	0.318
KEGG_PATHWAY	Inflammatory bowel disease	5	140	66	9422	0.0161	0.365
KEGG_PATHWAY	Chagas disease	6	140	103	9422	0.018	0.369
KEGG_PATHWAY	Toxoplasmosis	6	140	112	9422	0.0248	0.451
KEGG_PATHWAY	Oxytocin signaling pathway	7	140	154	9422	0.0263	0.451
KEGG_PATHWAY	Pertussis	5	140	78	9422	0.0279	0.451
KEGG_PATHWAY	Cornified envelope formation	8	140	217	9422	0.0415	0.625
KEGG_PATHWAY	B cell receptor signaling pathway	5	140	91	9422	0.0453	0.64
KEGG_PATHWAY	Tuberculosis	7	140	181	9422	0.0513	0.648
KEGG_PATHWAY	Yersinia infection	6	140	138	9422	0.0532	0.648
KEGG_PATHWAY	Hypertrophic cardiomyopathy	5	140	99	9422	0.0584	0.648
KEGG_PATHWAY	Hematopoietic cell lineage	5	140	100	9422	0.0602	0.648
KEGG_PATHWAY	Systemic lupus erythematosus	6	140	143	9422	0.0602	0.648
KEGG_PATHWAY	Dilated cardiomyopathy	5	140	105	9422	0.0695	0.713
KEGG_PATHWAY	Asthma	3	140	32	9422	0.0804	0.79
KEGG_PATHWAY	TNF signaling pathway	5	140	119	9422	0.099	0.932
*: KEGG pathway Analysis for DEG between lactate-treated vs untreated DC for 4 days
